# Defining a small-molecule stimulator of the human Hsp70-disaggregase system with selectivity for DnaJB proteins

**DOI:** 10.1101/2024.01.11.575109

**Authors:** Edward Chuang, Ryan R. Cupo, Jeffrey R. Bevan, Mikhaila L. Rice, Shuli Mao, Erica L. Gorenberg, Korrie L. Mack, Donna M. Huryn, Peter Wipf, Jeffrey L. Brodsky, James Shorter

## Abstract

Hsp70, Hsp40, and Hsp110 form a human protein-disaggregase system that solubilizes and reactivates proteins trapped in aggregated states. However, this system fails to maintain proteostasis in fatal neurodegenerative diseases. Here, we potentiate the human Hsp70-disaggregase system pharmacologically. By scouring a collection of dihydropyrimidines, we disambiguate a small molecule that specifically stimulates the Hsp70-disaggregase system against disordered aggregates and α-synuclein fibrils. The newly identified lead compound stimulates the disaggregase activity of multiple active human Hsp70, Hsp40, Hsp110 chaperone sets, with selectivity for combinations that include DnaJB1 or DnaJB4 as the Hsp40. We find that the relative stoichiometry of Hsp70, Hsp40, and Hsp110 dictates disaggregase activity. Remarkably, our lead compound shifts the composition of active chaperone stoichiometries by preferentially activating combinations with lower DnaJB1 concentrations. Our findings unveil a small molecule that stimulates the Hsp70-disaggregase system, even at suboptimal chaperone stoichiometries, which could be developed for the treatment of neurodegenerative diseases.

**Graphical Abstract:** 
