## Supplementary material for "Defining a small-molecule stimulator of the human Hsp70-disaggregase system with selectivity for DnaJB proteins": Table S1

### Sheet: TableS1
Molecule	Canonical SMILES	Formula	MW	#Heavy atoms	#Aromatic heavy atoms	Fraction Csp3	#Rotatable bonds	#H-bond acceptors	#H-bond donors	MR	TPSA	iLOGP	XLOGP3	WLOGP	MLOGP	Silicos-IT Log P	Consensus Log P	ESOL Log S	ESOL Solubility (mg/ml)	ESOL Solubility (mol/l)	ESOL Class	Ali Log S	Ali Solubility (mg/ml)	Ali Solubility (mol/l)	Ali Class	Silicos-IT LogSw	Silicos-IT Solubility (mg/ml)	Silicos-IT Solubility (mol/l)	Silicos-IT class	GI absorption	BBB permeant	Pgp substrate	CYP1A2 inhibitor	CYP2C19 inhibitor	CYP2C9 inhibitor	CYP2D6 inhibitor	CYP3A4 inhibitor	log Kp (cm/s)	Lipinski #violations	Ghose #violations	Veber #violations	Egan #violations	Muegge #violations	Bioavailability Score	PAINS #alerts	Brenk #alerts	Leadlikeness #violations	Synthetic Accessibility
115-7c	OC(=O)CCCN1C(=O)NC(C(=C1C)C(=O)OCc1ccccc1)c1ccc(cc1Cl)Cl	C23H22Cl2N2O5	477.34	32	12	0.26	9	5	2	128.57	95.94	3.14	3.8	3.7	3.44	4.19	3.66	-4.88	0.00634	1.33e-05	Moderately soluble	-5.51	0.00148	3.1e-06	Moderately soluble	-7.19	3.1e-05	6.49e-08	Poorly soluble	High	No	Yes	Yes	Yes	Yes	No	Yes	-6.51	0	0	0	0	0	0.56	0	0	3	4.4
Cpd 8	OC(=O)CCCCCN1C(=O)NC(C(=C1C)C(=O)OCc1ccccc1)c1ccc2c(c1)cccc2	C29H30N2O5	486.56	36	16	0.28	11	5	2	145.67	95.94	3.13	4.51	4.33	3.53	4.76	4.05	-5.3	0.00243	5e-06	Moderately soluble	-6.25	0.000276	5.68e-07	Poorly soluble	-8.43	1.8e-06	3.71e-09	Poorly soluble	High	No	Yes	No	No	Yes	Yes	Yes	-6.07	0	2	1	0	0	0.56	0	0	3	4.74
Cpd 16	COC(=O)CCCN1C(=O)NC(C(=C1C)C(=O)OCc1ccccc1)c1ccc(cc1Cl)Cl	C24H24Cl2N2O5	491.36	33	12	0.29	10	5	1	132.89	84.94	4.08	4.13	3.79	3.65	4.75	4.08	-5.1	0.00393	7.99e-06	Moderately soluble	-5.62	0.00118	2.4e-06	Moderately soluble	-7.88	6.55e-06	1.33e-08	Poorly soluble	High	No	No	Yes	Yes	Yes	Yes	Yes	-6.37	0	2	0	0	0	0.55	0	1	3	4.52
Cpd 17	O=C(OCc1ccccn1)CCCN1C(=O)NC(C(=C1C)C(=O)OCc1ccccc1)c1ccc(cc1Cl)Cl	C29H27Cl2N3O5	568.45	39	18	0.24	12	6	1	155.17	97.83	3.74	4.59	4.61	3.62	5.64	4.44	-5.81	0.000889	1.56e-06	Moderately soluble	-6.37	0.000243	4.28e-07	Poorly soluble	-9.95	6.45e-08	1.14e-10	Poorly soluble	High	No	Yes	Yes	Yes	Yes	Yes	Yes	-6.51	1	2	1	0	0	0.55	0	1	3	4.81
Cpd 18	O=C(OCCN1CCOCC1)CCCN1C(=O)NC(C(=C1C)C(=O)OCc1ccccc1)c1ccc(cc1Cl)Cl	C29H33Cl2N3O6	590.49	40	12	0.41	13	7	1	162.71	97.41	4.44	3.79	3.11	3.06	4.96	3.87	-5.25	0.0033	5.59e-06	Moderately soluble	-5.53	0.00174	2.95e-06	Moderately soluble	-8.36	2.56e-06	4.34e-09	Poorly soluble	High	No	Yes	No	Yes	Yes	Yes	Yes	-7.21	1	3	1	0	0	0.55	0	1	3	5.14
Cpd 19	COCCOC(=O)CCCN1C(=O)NC(C(=C1C)C(=O)OCc1ccccc1)c1ccc(cc1Cl)Cl	C26H28Cl2N2O6	535.42	36	12	0.35	13	6	1	143.59	94.17	4.04	3.98	3.81	3.26	5.12	4.04	-5.06	0.00471	8.8e-06	Moderately soluble	-5.66	0.00117	2.19e-06	Moderately soluble	-8.37	2.26e-06	4.23e-09	Poorly soluble	High	No	Yes	Yes	Yes	Yes	Yes	Yes	-6.74	1	2	1	0	0	0.55	0	1	3	4.81
